# An elongated COI fragment to discriminate botryllid species and as an improved ascidian DNA barcode

**DOI:** 10.1101/2021.01.20.427448

**Authors:** Marika Salonna, Fabio Gasparini, Dorothée Huchon, Federica Montesanto, Michal Haddas-Sasson, Merrick Ekins, Marissa McNamara, Francesco Mastrototaro, Carmela Gissi

## Abstract

Botryllids are colonial ascidians widely studied for their potential invasiveness and as model organisms, however the morphological description and discrimination of these species is very problematic, leading to frequent specimen misidentifications.

To facilitate species discrimination and detection of cryptic/new species, we developed new barcoding primers for the amplification of a COI fragment of about 860 bp (860-COI), which is an extension of the common Folmer’s barcode region. Our 860-COI was successfully amplified in 177 worldwide-sampled botryllid colonies. Combined with morphological analyses, 860-COI allowed not only discriminating known species, but also identifying undescribed and cryptic species, resurrecting old species currently in synonymy, and proposing the assignment of clade D of the model organism *Botryllus schlosseri* to *Botryllus renierii*. Importantly, within clade A of *B. schlosseri*, 860-COI recognized at least two candidate species against only one recognized by the Folmer’s fragment, underlining the need of further genetic investigations on this clade. This result also suggests that the 860-COI could have a greater ability to diagnose cryptic/new species than the Folmer’s fragment at very short evolutionary distances, such as those observed within clade A. Finally, our new primers simplify the amplification of 860-COI even in non-botryllid ascidians, suggesting their wider usefulness in ascidians.
