## Supplementary Table S1-S4 for "An elongated COI fragment to discriminate botryllid species and as an improved ascidian DNA barcode"

### Sheet: Sup_TableS1
Additional Reference	Provided by	Locality	Date of collection	Geographic coordinates	Specimen name	Initial or "in field" morphological assignment	Haplotype name	dinF/Nux1R	Nested cat1F/ux1R	Assignment by 860-COI	Final assignment by 860-COI and morphological re-analyses	Accession number
	W. Bay-Nouailhat; A. Bay-Nouailhat	Carro, Mediterranean Sea, France	2018-05-09	43°19’42”N, 5°2’42”E	MNHN-IT-2018-6	Botrylloides crystallinus	NB	x		Botrylloides crystallinus	Botrylloides crystallinus	LR828309
	N. Shenkar	Eilat, Red Sea, Israel	2013-08-06	n.a.	TAU:AS25609	Botrylloides eilatensis (former Botryllus eilatensis)	TAU_AS25609	x		Botrylloides eilatensis (former Botryllus eilatensis)	Botrylloides eilatensis	MT873574
	N. Shenkar	Eilat, Red Sea, Israel	2013-08-06	n.a.	TAU:AS25607	Botrylloides eilatensis (former Botryllus eilatensis)	TAU_AS25607	x		Botrylloides eilatensis (former Botryllus eilatensis)	Botrylloides eilatensis	MT873574
	Y. Saito	Nabeta Bay of Shimoda, Shizuoka Prefecture, Japan	2013	n.a.	11S	Botrylloides fuscus	17S	x		Botrylloides fuscus	Botrylloides fuscus	equal to LS992545
	Y. Saito	Nabeta Bay of Shimoda, Shizuoka Prefecture, Japan	2013	n.a.	12S	Botrylloides fuscus	17S	x		Botrylloides fuscus	Botrylloides fuscus	equal to LS992545
	Y. Saito	Nabeta Bay of Shimoda, Shizuoka Prefecture, Japan	2013	n.a.	13S	Botrylloides fuscus	17S	x		Botrylloides fuscus	Botrylloides fuscus	equal to LS992545
	Y. Saito	Nabeta Bay of Shimoda, Shizuoka Prefecture, Japan	2013	n.a.	14S	Botrylloides fuscus	17S	x		Botrylloides fuscus	Botrylloides fuscus	equal to LS992545
	Y. Saito	Nabeta Bay of Shimoda, Shizuoka Prefecture, Japan	2013	n.a.	15S	Botrylloides fuscus	17S	x		Botrylloides fuscus	Botrylloides fuscus	equal to LS992545
	Y. Saito	Nabeta Bay of Shimoda, Shizuoka Prefecture, Japan	2013	n.a.	16S	Botrylloides fuscus	17S	x		Botrylloides fuscus	Botrylloides fuscus	equal to LS992545
Rocha et al. 2019	Y. Saito	Nabeta Bay of Shimoda, Shizuoka Prefecture, Japan	2013	n.a.	17S	Botrylloides fuscus	17S	x		Botrylloides fuscus	Botrylloides fuscus	LS992545
	J. Muñoz	Hillarys Boat Harbour (Jetty Z), Perth, Western Australia	2014-06-26	31°49'19"S 115°44'20"E	P7-AU	Botrylloides sp, suspected Botrylloides giganteus	P7-AU	x		Botrylloides leachii	Botrylloides leachii	LR828515
	J. Muñoz	Bandy Creek Harbour, Esperance, Western Australia	2014-05-13	n.a.	EM3-AU	Botrylloides sp, suspected Botrylloides giganteus	EM3-AU		x	Botrylloides leachii	Botrylloides leachii	LR828516
	F. Mastrototaro	Taranto - Mar Piccolo, Ionian Sea, Italy	2018-11-07	40°29'32.5"N 17°14'14.8"E	P11	Botrylloides leachii	P11	x		Botrylloides leachii	Botrylloides leachii	LR828517
	R. Rocha	Ribeirão da Ilha, Florianópolis, Santa Caterina, Brazil	2013-05-02	27°44'08”S 48°33'52”W	33BR	Botrylloides niger	33BR	x		Botrylloides niger	Botrylloides niger	LR828514
	R. Rocha	Ribeirão da Ilha, Florianópolis, Santa Caterina, Brazil	2013-05-02	27°44'08”S 48°33'52”W	43BR	Botrylloides niger	IL	x		Botrylloides niger	Botrylloides niger	equal to HF548559
	R. Rocha	Ribeirão da Ilha, Florianópolis, Santa Caterina, Brazil	2013-05-02	27°44'08”S 48°33'52”W	53BR	Botrylloides niger	IL	x		Botrylloides niger	Botrylloides niger	equal to HF548559
	F. Mastrototaro	Taranto - Mar Piccolo, Ionian Sea, Italy	2018-11-07	40°29'32.5"N 17°14'14.8"E	P12	Botrylloides niger	IL		x	Botrylloides niger	Botrylloides niger	equal to HF548559
	F. Mastrototaro	Taranto - Mar Piccolo, Ionian Sea, Italy	2018-11-07	40°29'32.5"N 17°14'14.8"E	P13	Botrylloides niger	IL	x		Botrylloides niger	Botrylloides niger	equal to HF548559
Rocha et al. 2019	Y. Saito	Nabeta Bay of Shimoda, Shizuoka Prefecture, Japan	2013	n.a.	5S	Botrylloides simodensis	5S	x		Botrylloides simodensis	Botrylloides simodensis	LS992546
	Y. Saito	Nabeta Bay of Shimoda, Shizuoka Prefecture, Japan	2013	n.a.	6S	Botrylloides simodensis	6S	x		Botrylloides simodensis	Botrylloides simodensis	MT738742
	Y. Saito	Nabeta Bay of Shimoda, Shizuoka Prefecture, Japan	2013	n.a.	7S	Botrylloides simodensis	7S	x		Botrylloides simodensis	Botrylloides simodensis	MT738743
	Y. Saito	Nabeta Bay of Shimoda, Shizuoka Prefecture, Japan	2013	n.a.	8S	Botrylloides simodensis	7S	x		Botrylloides simodensis	Botrylloides simodensis	MT738743
	Y. Saito	Nabeta Bay of Shimoda, Shizuoka Prefecture, Japan	2013	n.a.	9S	Botrylloides simodensis	7S	x		Botrylloides simodensis	Botrylloides simodensis	MT738743
	Y. Saito	Nabeta Bay of Shimoda, Shizuoka Prefecture, Japan	2013	n.a.	10S	Botrylloides simodensis	6S	x		Botrylloides simodensis	Botrylloides simodensis	MT738742
	M. Ekins	Moreton Bay, Queensland, Australia	13/6/2014	27° 24' 57.024"S 153° 21' 35.172"E	QM G334439	Botrylloides sp	QM G334438		x	Botrylloides sp 3	Botrylloides leptum	MT873570
	M. Ekins	Moreton Bay, Queensland, Australia	13/6/2014	27° 24' 57.024"S 153° 21' 35.172"E	QM G334438	Botrylloides sp	QM G334438		x	Botrylloides sp 3	Botrylloides leptum	MT873570
	M. Ekins	Myora Light, Moreton Bay, Queensland, Australia	14/6/2014	27° 28' 26.879"S 153° 24' 20.264"E	QM G334445	Botrylloides sp	QM G334438	x		Botrylloides sp 3	Botrylloides leptum	MT873570
	M. Ekins	One Mile, Moreton Bay, Queensland, Australia	13/6/2014	27° 29' 28.734"S 153° 23' 48.03"E	QM G334441	Botrylloides sp	QM G334438	x		Botrylloides sp 3	Botrylloides leptum	MT873570
	M. Ekins	One Mile, Moreton Bay, Queensland, Australia	13/6/2014	27° 29' 28.734"S 153° 23' 48.03"E	QM G334449	Botrylloides sp	QM G334438		x	Botrylloides sp 3	Botrylloides leptum	MT873570
	M. Ekins	Myora Light, Moreton Bay, Queensland, Australia	14/6/2014	27° 28' 26.879"S 153° 24' 20.264"E	QM G334446	Botrylloides sp	QM G334446		x	Botrylloides sp 4	Botrylloides cf. pannosum: new species?	MT873575
	M. Ekins	Port Sea Pier, Melbourne, Victoria, Australia	6/4/2015	38° 19' 5.549“S 144° 42' 48.067"E	QM G335162	Botrylloides sp	QM G335162		x	Botrylloides sp 5	Botrylloides sp 5: new species	MT873571
	M. Ekins	Port Sea Pier, Melbourne, Victoria, Australia	6/4/2015	38° 19' 5.549“S 144° 42' 48.067"E	QM G335165	Botrylloides sp	QM G335165	x		Botrylloides sp 6	Botrylloides jacksonianum	MT873572
	M. Ekins	Port Sea Pier, Melbourne, Victoria, Australia	2015-04-06	38° 19' 5.549"S 144° 42' 48.067"E	QM G335164	Botrylloides sp	QM G335164	x		Botrylloides sp 7	Botrylloides cf. anceps	MT873573
	Y. Saito	Ohura Bay of Shimoda, Shizuoka Prefecture, Japan	2013	n.a.	4S	Botrylloides violaceus	4S	x		Botrylloides violaceus	Botrylloides violaceus	MT873554
	Y. Saito	Nabeta Bay of Shimoda, Shizuoka Prefecture, Japan	2013	n.a.	1S	Botryllus primigenus	1S		x	OTU 1S of Botryllus primigenus	Botryllus primigenus OTU1	LR828375
	Y. Saito	Nabeta Bay of Shimoda, Shizuoka Prefecture, Japan	2013	n.a.	2S	Botryllus primigenus	2S		x	OTU 2S of Botryllus primigenus	Botryllus primigenus OTU2	LR828374
	Y. Saito	Nabeta Bay of Shimoda, Shizuoka Prefecture, Japan	2013	n.a.	3S	Botryllus scalaris	3S	x		Botryllus scalaris	Botryllus scalaris	LR828372
	F. Gasparini	Venice Lagoon, Chioggia, North Adriatic Sea, Italy	2015-11-13	45°13'03.2"N 12°17'21.7"E	BS1	Botryllus schlosseri	EA	x		Clade A1	Clade A1	equal to HG931923
	F. Gasparini	Venice Lagoon, Chioggia, North Adriatic Sea, Italy	2015-11-13	45°13'03.2"N 12°17'21.7"E	BS5	Botryllus schlosseri	698FG	x		Clade A1	Clade A1	MT731471
	F. Gasparini	Venice Lagoon, Chioggia, North Adriatic Sea, Italy	2015-11-13	45°13'03.2"N 12°17'21.7"E	BS6	Botryllus schlosseri	698FG	x		Clade A1	Clade A1	MT731471
	F. Gasparini	Venice Lagoon, Chioggia, North Adriatic Sea, Italy	2015-11-13	45°13'03.2"N 12°17'21.7"E	BS8	Botryllus schlosseri	698FG	x		Clade A1	Clade A1	MT731471
	F. Gasparini	Venice Lagoon, Chioggia, North Adriatic Sea, Italy	2016-11-01	45°13'03.2"N 12°17'21.7"E	13	Botryllus schlosseri	EA		x	Clade A1	Clade A1	equal to HG931923
	F. Gasparini	Venice Lagoon, Chioggia, North Adriatic Sea, Italy	2016-11-01	45°13'03.2"N 12°17'21.7"E	26	Botryllus schlosseri	EA	x		Clade A1	Clade A1	equal to HG931923
	F. Gasparini	Venice Lagoon, Chioggia, North Adriatic Sea, Italy	2010-12-10	45°13'03.2"N 12°17'21.7"E	101	Botryllus schlosseri	VE	x		Clade A2	Clade A2	equal to FM177702
	F. Gasparini	Venice Lagoon, Chioggia, North Adriatic Sea, Italy	2010-12-10	45°13'03.2"N 12°17'21.7"E	102	Botryllus schlosseri	698FG	x		Clade A1	Clade A1	MT731471
	F. Gasparini	Venice Lagoon, Chioggia, North Adriatic Sea, Italy	2010-12-10	45°13'03.2"N 12°17'21.7"E	105	Botryllus schlosseri	EA	x		Clade A1	Clade A1	equal to HG931923
	F. Mastrototaro	Barletta, South Adriatic Sea, Italy	2013-02-20	41°22'55.646"N 16°10'06.586"E	1BT	Botryllus schlosseri	EA	x		Clade A1	Clade A1	equal to HG931923
	F. Mastrototaro	Barletta, South Adriatic Sea, Italy	2013-02-20	41°22'55.646"N 16°10'06.586"E	3BT	Botryllus schlosseri	EA	x		Clade A1	Clade A1	equal to HG931923
	S. Tiozzo	Villefranche sur Mer, France	2015-07-03	n.a.	B2	Botryllus schlosseri	EA	x		Clade A1	Clade A1	equal to HG931923
	X. Turon	Vilanova, Spain	1-7/8/2015	41°12'48.2"N 1°44'11.3"E	1A	Botryllus schlosseri	EA		x	Clade A1	Clade A1	equal to HG931923
	X. Turon	Vilanova, Spain	1-7/8/2015	41°12'48.2"N 1°44'11.3"E	4A	Botryllus schlosseri	EA	x		Clade A1	Clade A1	equal to HG931923
	X. Turon	Vilanova, Spain	1-7/8/2015	41°12'48.2"N 1°44'11.3"E	5A	Botryllus schlosseri	EA	x		Clade A1	Clade A1	equal to HG931923
	X. Turon	Vilanova, Spain	1-7/8/2015	41°12'48.2"N 1°44'11.3"E	6A	Botryllus schlosseri	EA	x		Clade A1	Clade A1	equal to HG931923
	X. Turon	Vilanova, Spain	1-7/8/2015	41°12'48.2"N 1°44'11.3"E	8A	Botryllus schlosseri	EA	x		Clade A1	Clade A1	equal to HG931923
	X. Turon	Vilanova, Spain	1-7/8/2015	41°12'48.2"N 1°44'11.3"E	9A	Botryllus schlosseri	EA		x	Clade A1	Clade A1	equal to HG931923
	X. Turon	Vilanova, Spain	1-7/8/2015	41°12'48.2"N 1°44'11.3"E	10A	Botryllus schlosseri	EA	x		Clade A1	Clade A1	equal to HG931923
	X. Turon	Vilanova, Spain	1-7/8/2015	41°12'48.2"N 1°44'11.3"E	11A	Botryllus schlosseri	EA	x		Clade A1	Clade A1	equal to HG931923
	X. Turon	Vilanova, Spain	1-7/8/2015	41°12'48.2"N 1°44'11.3"E	12A	Botryllus schlosseri	EA		x	Clade A1	Clade A1	equal to HG931923
	X. Turon	Vilanova, Spain	1-7/8/2015	41°12'48.2"N 1°44'11.3"E	13A	Botryllus schlosseri	EA	x		Clade A1	Clade A1	equal to HG931923
	X. Turon	Vilanova, Spain	1-7/8/2015	41°12'48.2"N 1°44'11.3"E	14A	Botryllus schlosseri	EA	x		Clade A1	Clade A1	equal to HG931923
	X. Turon	Vilanova, Spain	1-7/8/2015	41°12'48.2"N 1°44'11.3"E	15A	Botryllus schlosseri	EA	x		Clade A1	Clade A1	equal to HG931923
	X. Turon	Vilanova, Spain	1-7/8/2015	41°12'48.2"N 1°44'11.3"E	16A	Botryllus schlosseri	EA	x		Clade A1	Clade A1	equal to HG931923
	X. Turon	Vilanova, Spain	1-7/8/2015	41°12'48.2"N 1°44'11.3"E	17A	Botryllus schlosseri	EA	x		Clade A1	Clade A1	equal to HG931923
	A. Voskoboynik	Monterey Marina, California	2017-07-06	n.a.	L6E	Botryllus schlosseri	sc6ab	x		Clade A1	Clade A1	equal to HF548551
	A. Voskoboynik	Monterey Marina, California	2017-07-06	n.a.	L7E	Botryllus schlosseri	sc6ab	x		Clade A1	Clade A1	equal to HF548551
	A. Voskoboynik	Monterey Marina, California	2017-07-06	n.a.	L8E	Botryllus schlosseri	sc6ab	x		Clade A1	Clade A1	equal to HF548551
	A. Voskoboynik	Monterey Marina, California	2017-07-06	n.a.	L9E	Botryllus schlosseri	sc6ab		x	Clade A1	Clade A1	equal to HF548551
	A. Voskoboynik	Monterey Marina, California	2017-07-06	n.a.	L10E	Botryllus schlosseri	sc6ab	x		Clade A1	Clade A1	equal to HF548551
	A. Voskoboynik	Monterey Marina, California	2017-07-06	n.a.	L11E	Botryllus schlosseri	sc6ab	x		Clade A1	Clade A1	equal to HF548551
	A. Voskoboynik	Monterey Marina, California	2017-07-06	n.a.	L12E	Botryllus schlosseri	sc6ab	x		Clade A1	Clade A1	equal to HF548551
	A. Voskoboynik	Monterey Marina, California	2017-07-06	n.a.	L13E	Botryllus schlosseri	sc6ab		x	Clade A1	Clade A1	equal to HF548551
	J. Muñoz	Hillarys Boat Harbour (Jetty Z), Perth, Western Australia	2014-06-26	31°49'19"S 115°44'20"E	P5-AU	Botrylloides sp, suspected Botrylloides giganteus	P5-AU	x		Clade A1	Clade A1	LR828378
	F. Gasparini	Venice Lagoon, Chioggia, North Adriatic Sea, Italy	2013-11-01	45°13'03.2"N 12°17'21.7"E	698FG	Botryllus schlosseri	698FG	x		Clade A1	Clade A1	MT731471
	F. Gasparini	Venice Lagoon, Chioggia, North Adriatic Sea, Italy	2013-12-05	45°13'03.2"N 12°17'21.7"E	C1	Botryllus schlosseri	EA	x		Clade A1	Clade A1	equal to HG931923
	J. Muñoz	Hillarys Boat Harbour (Jetty Z), Perth, Western Australia	2014-06-26	31°49'19"S 115°44'20"E	P4-AU	Botrylloides sp, suspected Botrylloides giganteus	sc6ab	x		Clade A1	Clade A1	equal to HF548551
	J. Muñoz	Hillarys Boat Harbour (Jetty Z), Perth, Western Australia	2014-06-26	31°49'19"S 115°44'20"E	P9-AU	Botrylloides sp, suspected Botrylloides giganteus	sc6ab		x	Clade A1	Clade A1	equal to HF548551
	S. Tiozzo	Villefranche sur Mer, France	2015-09-18	n.a.	ST	Botryllus schlosseri	VIL	x		Clade A3	Clade A3	MT738741
	X. Turon	Vilanova, Spain	1-7/8/2015	41°12'48.2"N 1°44'11.3"E	78A_7A	Botryllus schlosseri	VIL	x		Clade A3	Clade A3	MT738741
	J. Muñoz	Hillarys Boat Harbour (Jetty Z), Perth, Western Australia	2014-06-26	31°49'19"S 115°44'20"E	P2-AU	Botrylloides sp, suspected Botrylloides giganteus	P2-AU	x		Clade A3	Clade A3	LR828379
	F. Mastrototaro	Taranto - Mar Piccolo, Ionian Sea, Italy	2018-11-07	40°29'32.5"N 17°14'14.8"E	P14b	Botryllus schlosseri	VIL	x		Clade A3	Clade A3	MT738741
	F. Gasparini	Venice Lagoon, Chioggia, North Adriatic Sea, Italy	2015-11-13	45°13'03.2"N 12°17'21.7"E	BS3	Botryllus schlosseri	VE	x		Clade A2	Clade A2	equal to FM177702
	F. Gasparini	Venice Lagoon, Chioggia, North Adriatic Sea, Italy	2015-11-13	45°13'03.2"N 12°17'21.7"E	BS4	Botryllus schlosseri	VE	x		Clade A2	Clade A2	equal to FM177702
	F. Gasparini	Venice Lagoon, Chioggia, North Adriatic Sea, Italy	2015-11-13	45°13'03.2"N 12°17'21.7"E	BS7	Botryllus schlosseri	VE	x		Clade A2	Clade A2	equal to FM177702
	F. Gasparini	Venice Lagoon, Chioggia, North Adriatic Sea, Italy	2015-11-13	45°13'03.2"N 12°17'21.7"E	BS9	Botryllus schlosseri	VE	x		Clade A2	Clade A2	equal to FM177702
	F. Gasparini	Venice Lagoon, Chioggia, North Adriatic Sea, Italy	2016-11-01	45°13'03.2"N 12°17'21.7"E	1	Botryllus schlosseri	VE	x		Clade A2	Clade A2	equal to FM177702
	F. Gasparini	Venice Lagoon, Chioggia, North Adriatic Sea, Italy	2016-11-01	45°13'03.2"N 12°17'21.7"E	2	Botryllus schlosseri	VE	x		Clade A2	Clade A2	equal to FM177702
	F. Gasparini	Venice Lagoon, Chioggia, North Adriatic Sea, Italy	2016-11-01	45°13'03.2"N 12°17'21.7"E	3	Botryllus schlosseri	VE	x		Clade A2	Clade A2	equal to FM177702
	F. Gasparini	Venice Lagoon, Chioggia, North Adriatic Sea, Italy	2016-11-01	45°13'03.2"N 12°17'21.7"E	4	Botryllus schlosseri	NeoC	x		Clade A2	Clade A2	LT908009
	F. Gasparini	Venice Lagoon, Chioggia, North Adriatic Sea, Italy	2016-11-01	45°13'03.2"N 12°17'21.7"E	5	Botryllus schlosseri	VE	x		Clade A2	Clade A2	equal to FM177702
	F. Gasparini	Venice Lagoon, Chioggia, North Adriatic Sea, Italy	2016-11-01	45°13'03.2"N 12°17'21.7"E	6	Botryllus schlosseri	VE	x		Clade A2	Clade A2	equal to FM177702
	F. Gasparini	Venice Lagoon, Chioggia, North Adriatic Sea, Italy	2016-11-01	45°13'03.2"N 12°17'21.7"E	7	Botryllus schlosseri	VE		x	Clade A2	Clade A2	equal to FM177702
	F. Gasparini	Venice Lagoon, Chioggia, North Adriatic Sea, Italy	2016-11-01	45°13'03.2"N 12°17'21.7"E	8	Botryllus schlosseri	VE	x		Clade A2	Clade A2	equal to FM177702
	F. Gasparini	Venice Lagoon, Chioggia, North Adriatic Sea, Italy	2016-11-01	45°13'03.2"N 12°17'21.7"E	9	Botryllus schlosseri	VE	x		Clade A2	Clade A2	equal to FM177702
	F. Gasparini	Venice Lagoon, Chioggia, North Adriatic Sea, Italy	2016-11-01	45°13'03.2"N 12°17'21.7"E	11	Botryllus schlosseri	VE		x	Clade A2	Clade A2	equal to FM177702
	F. Gasparini	Venice Lagoon, Chioggia, North Adriatic Sea, Italy	2016-11-01	45°13'03.2"N 12°17'21.7"E	12	Botryllus schlosseri	VE	x		Clade A2	Clade A2	equal to FM177702
	F. Gasparini	Venice Lagoon, Chioggia, North Adriatic Sea, Italy	2016-11-01	45°13'03.2"N 12°17'21.7"E	15	Botryllus schlosseri	VE	x		Clade A2	Clade A2	equal to FM177702
	F. Gasparini	Venice Lagoon, Chioggia, North Adriatic Sea, Italy	2016-11-01	45°13'03.2"N 12°17'21.7"E	18	Botryllus schlosseri	NeoC		x	Clade A2	Clade A2	LT908009
	F. Gasparini	Venice Lagoon, Chioggia, North Adriatic Sea, Italy	2016-11-01	45°13'03.2"N 12°17'21.7"E	20	Botryllus schlosseri	VE	x		Clade A2	Clade A2	equal to FM177702
	F. Gasparini	Venice Lagoon, Chioggia, North Adriatic Sea, Italy	2016-11-01	45°13'03.2"N 12°17'21.7"E	21	Botryllus schlosseri	NeoC	x		Clade A2	Clade A2	LT908009
	F. Gasparini	Venice Lagoon, Chioggia, North Adriatic Sea, Italy	2016-11-01	45°13'03.2"N 12°17'21.7"E	22	Botryllus schlosseri	VE	x		Clade A2	Clade A2	equal to FM177702
	F. Gasparini	Venice Lagoon, Chioggia, North Adriatic Sea, Italy	2016-11-01	45°13'03.2"N 12°17'21.7"E	23	Botryllus schlosseri	VE		x	Clade A2	Clade A2	equal to FM177702
	F. Gasparini	Venice Lagoon, Chioggia, North Adriatic Sea, Italy	2016-11-01	45°13'03.2"N 12°17'21.7"E	24	Botryllus schlosseri	VE		x	Clade A2	Clade A2	equal to FM177702
	F. Gasparini	Venice Lagoon, Chioggia, North Adriatic Sea, Italy	2016-11-01	45°13'03.2"N 12°17'21.7"E	25	Botryllus schlosseri	VE	x		Clade A2	Clade A2	equal to FM177702
	F. Gasparini	Venice Lagoon, Chioggia, North Adriatic Sea, Italy	2016-11-01	45°13'03.2"N 12°17'21.7"E	28	Botryllus schlosseri	VE	x		Clade A2	Clade A2	equal to FM177702
	F. Gasparini	Venice Lagoon, Chioggia, North Adriatic Sea, Italy	2016-11-01	45°13'03.2"N 12°17'21.7"E	29	Botryllus schlosseri	VE	x		Clade A2	Clade A2	equal to FM177702
	F. Gasparini	Venice Lagoon, Chioggia, North Adriatic Sea, Italy	2013-03-20	45°13'03.2"N 12°17'21.7"E	33	Botryllus schlosseri	VE	x		Clade A2	Clade A2	equal to FM177702
	F. Gasparini	Venice Lagoon, Chioggia, North Adriatic Sea, Italy	2013-03-20	45°13'03.2"N 12°17'21.7"E	34	Botryllus schlosseri	VE		x	Clade A2	Clade A2	equal to FM177702
	F. Gasparini	Venice Lagoon, Chioggia, North Adriatic Sea, Italy	2010-12-10	45°13'03.2"N 12°17'21.7"E	103	Botryllus schlosseri	VE	x		Clade A2	Clade A2	equal to FM177702
	F. Gasparini	Venice Lagoon, Chioggia, North Adriatic Sea, Italy	2010-12-10	45°13'03.2"N 12°17'21.7"E	104	Botryllus schlosseri	VE	x		Clade A2	Clade A2	equal to FM177702
	F. Gasparini	Venice Lagoon, Chioggia, North Adriatic Sea, Italy	2010-12-10	45°13'03.2"N 12°17'21.7"E	106	Botryllus schlosseri	VE	x		Clade A2	Clade A2	equal to FM177702
	F. Mastrototaro	Barletta, South Adriatic Sea, Italy	2013-02-20	41°22'55.646"N 16°10'06.586"E	BT5	Botryllus schlosseri	BT5	x		Clade A2	Clade A2	LR828376
	F. Mastrototaro	Taranto - Mar Piccolo, Ionian Sea, Italy	2018-01-29	40°29'32.5"N 17°14'14.8"E	GA	Botryllus schlosseri	VE	x		Clade A2	Clade A2	equal to FM177702
	F. Mastrototaro	Taranto - Mar Piccolo, Ionian Sea, Italy	2018-01-29	40°29'32.5"N 17°14'14.8"E	RB	Botryllus schlosseri	RB	x		Clade A2	Clade A2	LR828377
	F. Gasparini	Venice Lagoon, Chioggia, North Adriatic Sea, Italy	2005-07-07	45°13'03.2"N 12°17'21.7"E	52	Botryllus schlosseri	VE	x		Clade A2	Clade A2	equal to FM177702
	F. Gasparini	Venice Lagoon, Chioggia, North Adriatic Sea, Italy	2013-09-01	45°13'03.2"N 12°17'21.7"E	185	Botryllus schlosseri	VE	x		Clade A2	Clade A2	equal to FM177702
	F. Gasparini	Venice Lagoon, Chioggia, North Adriatic Sea, Italy	2013-09-01	45°13'03.2"N 12°17'21.7"E	397	Botryllus schlosseri	VE	x		Clade A2	Clade A2	equal to FM177702
	F. Gasparini	Venice Lagoon, Chioggia, North Adriatic Sea, Italy	2013-11-01	45°13'03.2"N 12°17'21.7"E	613	Botryllus schlosseri	VE	x		Clade A2	Clade A2	equal to FM177702
	F. Gasparini	Venice Lagoon, Chioggia, North Adriatic Sea, Italy	2013-11-01	45°13'03.2"N 12°17'21.7"E	418	Botryllus schlosseri	VE	x		Clade A2	Clade A2	equal to FM177702
	F. Gasparini	Venice Lagoon, Chioggia, North Adriatic Sea, Italy	2013-11-01	45°13'03.2"N 12°17'21.7"E	595	Botryllus schlosseri	VE	x		Clade A2	Clade A2	equal to FM177702
	F. Gasparini	Venice Lagoon, Chioggia, North Adriatic Sea, Italy	2013-12-05	45°13'03.2"N 12°17'21.7"E	56A	Botryllus schlosseri	VE	x		Clade A2	Clade A2	equal to FM177702
	F. Gasparini	Venice Lagoon, Chioggia, North Adriatic Sea, Italy	2013-12-05	45°13'03.2"N 12°17'21.7"E	57B	Botryllus schlosseri	VE	x		Clade A2	Clade A2	equal to FM177702
	F. Gasparini	Venice Lagoon, Chioggia, North Adriatic Sea, Italy	2013-12-05	45°13'03.2"N 12°17'21.7"E	58C	Botryllus schlosseri	VE	x		Clade A2	Clade A2	equal to FM177702
	F. Gasparini	Venice Lagoon, Chioggia, North Adriatic Sea, Italy	2013-12-05	45°13'03.2"N 12°17'21.7"E	59D	Botryllus schlosseri	VE	x		Clade A2	Clade A2	equal to FM177702
	F. Gasparini	Venice Lagoon, Chioggia, North Adriatic Sea, Italy	2013-12-05	45°13'03.2"N 12°17'21.7"E	C2	Botryllus schlosseri	VE	x		Clade A2	Clade A2	equal to FM177702
	F. Gasparini	Venice Lagoon, Chioggia, North Adriatic Sea, Italy	2015-11-13	45°13'03.2"N 12°17'21.7"E	BS2	Botryllus schlosseri	VE	x		Clade A2	Clade A2	equal to FM177702
	F. Gasparini	Venice Lagoon, Chioggia, North Adriatic Sea, Italy	2013-09-01	45°13'03.2"N 12°17'21.7"E	621	Botryllus schlosseri	585		x	Clade C	Clade C	MT731472
	F. Gasparini	Venice Lagoon, Chioggia, North Adriatic Sea, Italy	2013-09-01	45°13'03.2"N 12°17'21.7"E	585	Botryllus schlosseri	585		x	Clade C	Clade C	MT731472
	F. Mastrototaro	Tricase, Ionian Sea, Italy. Station 72	2012-06-06	40°01'43,719"N 18°31'03,912"E	721	Botryllus indet.	741	x		Clade D	Botryllus indet, putative Botryllus renierii	MT873568
	F. Mastrototaro	Tricase, Ionian Sea, Italy. Station 72	2012-06-06	40°01'43,719"N 18°31'03,912"E	722	Botryllus indet.	722		x	Clade D	Botryllus indet, putative Botryllus renierii	MT873569
	F. Mastrototaro	Porto Badisco, Ionian Sea, Italy. Station 74	2012-06-06	40°03'51,388"N 18°29'18,134"E	741	Botryllus indet.	741		x	Clade D	Botryllus indet, putative Botryllus renierii	MT873568
	F. Mastrototaro	Porto Badisco, Ionian Sea, Italy. Station 74	2012-06-06	40°03'51,388"N 18°29'18,134"E	742	Botryllus indet.	741		x	Clade D	Botryllus indet, putative Botryllus renierii	MT873568
	F. Mastrototaro	Porto Badisco, Ionian Sea, Italy. Station 74	2012-06-06	40°03'51,388"N 18°29'18,134"E	743	Botryllus indet.	741		x	Clade D	Botryllus indet, putative Botryllus renierii	MT873568
	F. Mastrototaro	Porto Badisco, Ionian Sea, Italy. Station 74	2012-06-06	40°03'51,388"N 18°29'18,134"E	744	Botryllus indet.	741		x	Clade D	Botryllus indet, putative Botryllus renierii	MT873568
	F. Mastrototaro	Porto Badisco, Ionian Sea, Italy. Station 74	2012-06-06	40°03'51,388"N 18°29'18,134"E	745	Botryllus indet.	741	x		Clade D	Botryllus indet, putative Botryllus renierii	MT873568
	F. Mastrototaro	Porto Badisco, Ionian Sea, Italy. Station 74	2012-06-06	40°03'51,388"N 18°29'18,134"E	746	Botryllus indet.	741	x		Clade D	Botryllus indet, putative Botryllus renierii	MT873568
	F. Mastrototaro	Porto Badisco, Ionian Sea, Italy. Station 74	2012-06-06	40°03'51,388"N 18°29'18,134"E	747	Botryllus indet.	741		x	Clade D	Botryllus indet, putative Botryllus renierii	MT873568
Brunetti et al. 2020	F. Gasparini	Venice Lagoon, Chioggia, North Adriatic Sea, Italy	2016-11-01	45°13'03.2"N 12°17'21.7"E	10	Botryllus schlosseri	10	x		Botryllus gaiae, former clade E	Botryllus gaiae, former clade E	LR743461
Brunetti et al. 2020	F. Gasparini	Venice Lagoon, Chioggia, North Adriatic Sea, Italy	2016-11-01	45°13'03.2"N 12°17'21.7"E	14	Botryllus schlosseri	14	x		Botryllus gaiae, former clade E	Botryllus gaiae, former clade E	LR743464
Brunetti et al. 2020	F. Gasparini	Venice Lagoon, Chioggia, North Adriatic Sea, Italy	2016-11-01	45°13'03.2"N 12°17'21.7"E	16	Botryllus schlosseri	16	x		Botryllus gaiae, former clade E	Botryllus gaiae, former clade E	LR743462
Brunetti et al. 2020	F. Gasparini	Venice Lagoon, Chioggia, North Adriatic Sea, Italy	2016-11-01	45°13'03.2"N 12°17'21.7"E	17	Botryllus schlosseri	14	x		Botryllus gaiae, former clade E	Botryllus gaiae, former clade E	LR743464
Brunetti et al. 2020	F. Gasparini	Venice Lagoon, Chioggia, North Adriatic Sea, Italy	2016-11-01	45°13'03.2"N 12°17'21.7"E	19	Botryllus schlosseri	BT2	x		Botryllus gaiae, former clade E	Botryllus gaiae, former clade E	LR743465
Brunetti et al. 2020	F. Gasparini	Venice Lagoon, Chioggia, North Adriatic Sea, Italy	2016-11-01	45°13'03.2"N 12°17'21.7"E	27	Botryllus schlosseri	10		x	Botryllus gaiae, former clade E	Botryllus gaiae, former clade E	LR743461
Brunetti et al. 2020	F. Gasparini	Venice Lagoon, Chioggia, North Adriatic Sea, Italy	2016-11-01	45°13'03.2"N 12°17'21.7"E	30	Botryllus schlosseri	14	x		Botryllus gaiae, former clade E	Botryllus gaiae, former clade E	LR743464
Brunetti et al. 2020	F. Gasparini	Venice Lagoon, Chioggia, North Adriatic Sea, Italy	2016-11-01	45°13'03.2"N 12°17'21.7"E	31	Botryllus schlosseri	BT2	x		Botryllus gaiae, former clade E	Botryllus gaiae, former clade E	LR743465
Brunetti et al. 2020	F. Gasparini	Venice Lagoon, Chioggia, North Adriatic Sea, Italy	2016-11-01	45°13'03.2"N 12°17'21.7"E	32	Botryllus schlosseri	10	x		Botryllus gaiae, former clade E	Botryllus gaiae, former clade E	LR743461
Brunetti et al. 2020	F. Mastrototaro	Barletta, South Adriatic Sea, Italy	2013-02-20	41°22'55.646"N 16°10'06.586"E	BT2	Botryllus gaiae	BT2	x		Botryllus gaiae, former clade E	Botryllus gaiae, former clade E	LR745518
Brunetti et al. 2020	F. Mastrototaro	Barletta, South Adriatic Sea, Italy	2013-02-20	41°22'55.646"N 16°10'06.586"E	BT4	Botryllus gaiae	BT2	x		Botryllus gaiae, former clade E	Botryllus gaiae, former clade E	LR743465
Brunetti et al. 2020	F. Mastrototaro	Taranto - Mar Grande, Ionian Sea, Italy	2013-03-27	40°26'20.6"N 17°14'37.1"E	1T	Botryllus schlosseri	1T	x		Botryllus gaiae, former clade E	Botryllus gaiae, former clade E	LR743459
Brunetti et al. 2020	F. Mastrototaro	Taranto - Mar Grande, Ionian Sea, Italy	2013-03-27	40°26'20.6"N 17°14'37.1"E	2T	Botryllus schlosseri	2T	x		Botryllus gaiae, former clade E	Botryllus gaiae, former clade E	LR743460
Brunetti et al. 2020	F. Mastrototaro	Taranto - Mar Piccolo, Ionian Sea, Italy	2018-11-07	40°29'32.5"N 17°14'14.8"E	P14a	Botryllus schlosseri	P14a	x		Botryllus gaiae, former clade E	Botryllus gaiae, former clade E	LR743463
Brunetti et al. 2017	R. Brunetti	Venice Lagoon, Chioggia, North Adriatic Sea, Italy	2013-04-23	45°13'03.2"N 12°17'21.7"E	NeoA	Botryllus schlosseri	VE	x		Clade A2	Botryllus schlosseri	LT908007; equal to FM177702
Brunetti et al. 2017	R. Brunetti	Venice Lagoon, Chioggia, North Adriatic Sea, Italy	2013-04-23	45°13'03.2"N 12°17'21.7"E	NeoB	Botryllus schlosseri	NeoB	x		Clade A2	Botryllus schlosseri	LT908008
Brunetti et al. 2017	R. Brunetti	Venice Lagoon, Chioggia, North Adriatic Sea, Italy	2013-04-23	45°13'03.2"N 12°17'21.7"E	NeoC	Botryllus schlosseri	NeoC	x		Clade A2	Botryllus schlosseri	LT908009
Brunetti et al. 2017	R. Brunetti	Venice Lagoon, Chioggia, North Adriatic Sea, Italy	2013-04-23	45°13'03.2"N 12°17'21.7"E	NeoD	Botryllus schlosseri	VE	x		Clade A2	Botryllus schlosseri	LT908010; equal to FM177702
Rocha et al. 2019	M. Ekins	Kings Beach, Caloundra, Queensland, Australia	22/7/2013	26° 48' 11.46" S 153° 8' 48.24" E	QM G335062	Botrylloides perspicuus	QM_G315124	x		Botrylloides sp.A2	Botrylloides perspicuus	LS992551
Rocha et al. 2019	M. Ekins	Kings Beach, Caloundra, Queensland, Australia	26/5/2014	26° 48' 11.46" S 153° 8' 48.24" E	QM G335101	Botrylloides perspicuus	QM_G315124	x		Botrylloides sp.A2	Botrylloides perspicuus	LS992551
Rocha et al. 2019	M. Ekins	Kings Beach, Caloundra, Queensland, Australia	26/5/2014	26° 48' 11.46" S 153° 8' 48.24" E	QM G335105	Botrylloides perspicuus	QM_G315124		x	Botrylloides sp.A2	Botrylloides perspicuus	LS992551
Rocha et al. 2019	M. Ekins	Kings Beach, Caloundra, Queensland, Australia	26/5/2014	26° 48' 11.46" S 153° 8' 48.24" E	QM G335110	Botrylloides perspicuus	QM_G315124		x	Botrylloides sp.A2	Botrylloides perspicuus	LS992551
Rocha et al. 2019	M. Ekins	Flinders Reef North of Moreton Island, Queensland, Australia	23/5/2014	26° 58' 39.688" S 153° 29' 4.279" E	QM G335088	Botrylloides perspicuus	QM_G335090	x		Botrylloides sp.A1	Botrylloides conchyliatus	LS992552
Rocha et al. 2019	M. Ekins	Flinders Reef North of Moreton Island, Queensland, Australia	23/5/2014	26° 58' 39.688" S 153° 29' 4.279" E	QM G335090	Botrylloides perspicuus	QM_G335090	x		Botrylloides sp.A1	Botrylloides conchyliatus	LS992552
Rocha et al. 2019	M. Ekins	Flinders Reef North of Moreton Island, Queensland, Australia	23/5/2014	26° 58' 39.688" S 153° 29' 4.279" E	QM G335091	Botrylloides perspicuus	QM_G335090	x		Botrylloides sp.A1	Botrylloides conchyliatus	LS992552
Rocha et al. 2019	M. Ekins	Flinders Reef North of Moreton Island, Queensland, Australia	23/5/2014	26° 58' 39.688" S 153° 29' 4.279" E	QM G335092	Botrylloides perspicuus	QM_G335090		x	Botrylloides sp.A1	Botrylloides conchyliatus	LS992552
Rocha et al. 2019	S. Cook	Flinders Reef North of Moreton Island, Queensland, Australia	5/12/1997	26° 58' 43.322" S 153° 29' 1.827" E	QM G313625	Botrylloides perspicuus	QM_G313625		x	Botrylloides sp.A1	Botrylloides conchyliatus	LS992550
Rocha et al. 2019	J. Hooper	Inner Gneerings, Sunchine Coast, Queensland, Australia	15/10/1998	26° 38' 46.98" S 153° 9' 31.893" E	QM G315124	Botrylloides perspicuus	QM_G315124		x	Botrylloides sp.A2	Botrylloides perspicuus	LS992551
Rocha et al. 2019	M. Ekins	The Pines, Moreton Bay, Queensland, Australia	14/9/2004	27° 5' 41.64" S 153° 21' 57.261" E	QM G321433	Botrylloides perspicuus	QM_G315124		x	Botrylloides sp.A2	Botrylloides perspicuus	LS992551
Rocha et al. 2019	R. McCauley	Lord Mayor Shoal, North West of Western Australia	13/8/1991	16° 31' 12" S 122° 36' 25.2" E	QM G302913	Botrylloides perspicuus	QM_G315124		x	Botrylloides sp.A2	Botrylloides perspicuus	LS992551
Rocha et al. 2019	M. Ekins	Gold Coast, Queensland, Australia	28/7/2004	27° 57' 42.54" S 153° 26' 5.88" E	QM G321314	Botrylloides perspicuus	QM_G315124	x		Botrylloides sp.A2	Botrylloides perspicuus	LS992551
Rocha et al. 2019	J. Muñoz/M. Hewitt	Hillarys Boat Harbour (Jetty Z), Perth, Western Australia	2014-06-26	31°49'19"S 115°44'20"E	P1-AU	Botrylloides sp	P1-AU	x		Botrylloides giganteus	Botrylloides giganteus	LS992543
Rocha et al. 2019	M. Hewitt	Hillarys Boat Harbour (Jetty Z), Perth, Western Australia	2014-06-26	31°49'19"S 115°44'20"E	P3-AU	Botrylloides sp	P1-AU	x		Botrylloides giganteus	Botrylloides giganteus	LS992543
Rocha et al. 2019	M. Hewitt	Bandy Creek Harbour, Esperance, Western Australia	5/11/2014	33°49'48"S 121°56'09"E	E1-AU	Botrylloides sp	E1-AU	x		Botrylloides giganteus	Botrylloides giganteus	LS992542
Rocha et al. 2019	J. Muñoz/M. Hewitt	Bandy Creek Harbour, Esperance, Western Australia	5/11/2014	33°49'48"S 121°56'09"E	E2-AU	Botrylloides sp	E1-AU	x		Botrylloides giganteus	Botrylloides giganteus	LS992542
Rocha et al. 2019	J. Muñoz/M. Hewitt	Bandy Creek Harbour, Esperance, Western Australia	5/11/2014	33°49'48"S 121°56'09"E	E3-AU	Botrylloides sp	E1-AU	x		Botrylloides giganteus	Botrylloides giganteus	LS992542
Rocha et al. 2019	J. Muñoz/M. Hewitt	Bandy Creek Harbour, Esperance, Western Australia	5/11/2014	33°49'48"S 121°56'09"E	E4-AU	Botrylloides sp	E1-AU	x		Botrylloides giganteus	Botrylloides giganteus	LS992542
Rocha et al. 2019	J. Muñoz/M. Hewitt	Bandy Creek Harbour, Esperance, Western Australia	2014-05-13	33°49'48"S 121°56'09"E	M1-AU	Botrylloides sp	E1-AU	x		Botrylloides giganteus	Botrylloides giganteus	LS992542
Rocha et al. 2019	J. Muñoz/M. Hewitt	Bandy Creek Harbour, Esperance, Western Australia	2014-05-13	33°49'48"S 121°56'09"E	EM2-AU	Botrylloides sp	E1-AU	x		Botrylloides giganteus	Botrylloides giganteus	LS992542
Rocha et al. 2019	R. M. Rocha	Ribeirão da Ilha, Florianópolis Santa Catarina, Brazil	2013-05-02	27°44'08” S 48°33' 52” W	18-BR	Botrylloides giganteus	18-BR	x		Botrylloides giganteus	Botrylloides giganteus	LS992547
Rocha et al. 2019	R. M. Rocha	Ribeirão da Ilha, Florianópolis Santa Catarina, Brazil	2013-05-02	27°44'08” S 48°33' 52” W	44-BR	Botrylloides giganteus	44-BR		x	Botrylloides giganteus	Botrylloides giganteus	LS992548

### Sheet: Sup_TableS2
Supplementary Table S2
Complete COI sequences of ascidians analysed in this study, with number of mismatches (mism) to our four new primers and to the two Folmer's primers. MP= Mismatch at the Penultimate 3'end position; NW= Not Working due to mispairing at the 3' terminal position; yellow background: mismatch number > 3. All analysed COI sequences were obtained from entries of complete or almost complete mitochondrial…
Classification	AC number	Species	Dataset	our	our	our	our	Folmer	Folmer
				dinF mism	cat1F mism	Nux1R mism	ux1R mism	LCO1490_F mism	HCO2198_R mism
Phlebobranchia	AM292602	Phallusia fumigata	Reference2013	2	1	5	5	2	6
Phlebobranchia	AM292320	Phallusia mammillata	Reference2013	3	2	3	4	4	6
Phlebobranchia	AJ517314	Ciona robusta	Reference2013	6	3	1	0	4+MP	4
Phlebobranchia	AM292218	Ciona intestinalis	Reference2013	6	3	2	0	4+MP	5
Phlebobranchia	AB079784	Ciona savignyi	Reference2013	4	3	2	0	3+MP	5
Phlebobranchia	HF548561	Ascidiella aspersa	New2019	2	0	3	3	3	3
Phlebobranchia	HF548560	Rhodosoma turcicum	New2019	2	1	1	2	2	4
Aplousobranchia	FN313539	Diplosoma listerianum	Reference2013	0	0	3	4	3+MP	5
Aplousobranchia	AM292603	Clavelina lepadiformis	Reference2013	0	0	0	0	3	5
Aplousobranchia	AM292604	Clavelina phlegraea	Reference2013	1	1	1	4	4	4
Aplousobranchia	FN313538	Aplidium conicum	Reference2013	3	1	2	1	3+MP	3
Aplousobranchia	Griggio et al. 2014	Aplidium coeruleum	New2019	3	1	1	2	2+MP	4
Aplousobranchia	LN877970	Rhopalaea idoneta	New2019	2	1	1	1	6+MP	2
Aplousobranchia	KJ596321	Lissoclinum patella, isolate L2	New2019	4	2	4	NW	3+MP	4
Aplousobranchia	KM259616	Didemnum vexillum, clade A	New2019	2	1	3	3	4+MP	1
Stolidobranchia	AM292321	Microcosmus sulcatus	Reference2013	2	1	2	1	6	6
Stolidobranchia	FN296153	Herdmania momus	Reference2013	1	1	2	2	4	4
Stolidobranchia	AB024528	Halocynthia roretzi	Reference2013	0	0	1	0	3+MP	6
Stolidobranchia	FM177863	Halocynthia papillosa	New2019	0	0	3	1	2	5
Stolidobranchia	HF548558	Halocynthia spinosa	New2019	4	2	1	1	5	6
Stolidobranchia	HF548557	Pyura gangelion	New2019	3	1	1	1	4	>6
Stolidobranchia	HF548556	Polycarpa mytiligera	New2019	2	1	1	1	4	5
Stolidobranchia	FM177702	Botryllus schlosseri clade A, Venice, IT	Reference2013	1	1	0	1	4	4
Stolidobranchia	HF548550	Botryllus schlosseri clade A, Taranto, IT	Reference2013	1	1	0	1	4	4
Stolidobranchia	HF548551	Botryllus schlosseri clade A, California, USA	Reference2013	1	1	0	2	4	4
Stolidobranchia	HG931923	Botryllus schlosseri clade A, Els Alfacs, ES	New2019	1	1	0	2	4	4
Stolidobranchia	LR745518	Botryllus schlosseri clade E = Botryllus gaiae, IT	New2019	1	0	2	1	2	4
Stolidobranchia	HG931921	Botrylloides leachii, isolate BA_TR, Taranto, IT	Reference2013	0	0	3	5	3+MP	2
Stolidobranchia	HF548559	Botrylloides niger, TAU:AS25496, from Israel	New2019	1	1	3	3	4+MP	2
Stolidobranchia	HF548554	Botrylloides giganteus isolate VI-IT, Taranto, IT	New2019	1	0	0	1	4	2
Stolidobranchia	HF548552	Botrylloides violaceus, Venice, IT	Reference2013	3	2	2	2	4	3
Stolidobranchia	AM292601	Styela plicata	Reference2013	2	2	2	2	3	3
Stolidobranchia	HG931920	Styela clava	New2019	3	1	2	4	3	3
Not included in the Datasets
Aplousobranchia	KJ596323	Lissoclinum patella, isolate L6	Species and primer matches are identical to KJ596321
Aplousobranchia	KM259617	Didemnum vexillum, clade B	Species and primer matches are identical to KM259616
Stolidobranchia	HF548553	Botrylloides leachii, isolate L2-VE, Venice, IT	Species and primer matches are identical to HG931921
Stolidobranchia	HG931922	Botrylloides giganteus isolate PE-CA, California, USA	Species and primer matches are identical to HF548554
NW = Not Working due to mispairing at the 3' terminal position
MP = Mismatch at the Penultime position from 3' end position

### Sheet: Sup_TableS3
Supplementary Table S3
Origin of the non botryllid samples and AC number of the 860-COI sequence.
Order	Species	Voucher number	Museum	Collector	860-COI AC number
Aplousobranchia	Cystodytes dellechiajei	-	SMNHTAU	Noa Shenkar	MW363020
Aplousobranchia	Didemnum sp. (IL1)	-	SMNHTAU	Noa Shenkar	MW363021
Aplousobranchia	Eudistoma ovatum	G315127	QM		MW363022
Aplousobranchia	Eudistoma saldanhai	IZ 32530	FLMNH		MW363023
Aplousobranchia	Eudistoma reginum	IZ 22090	FLMNH		MW363024
Aplousobranchia	Euherdmania digitata	IZ 16566	FLMNH		MW363025
Aplousobranchia	Polycitor sp.	IZ 31672	FLMNH		MW363026
Aplousobranchia	Pseudodistoma_crucigaster (orange morph)	-	-	Xavier Turon	MW363027
Aplousobranchia	Pycnoclavella communis	-	SMNHTAU	Noa Shenkar	MW363028
Aplousobranchia	Sigillina signifera	G334272	QM		MW363029
Phlebobranchia	Ascidia virginea	-	SMNHTAU	Noa Shenkar	MW363030
Phlebobranchia	Rhopalaea idoneta	AS25947	SMNHTAU	Noa Shenkar	equal to LN877970
Stolidobranchia	Eusynstyela latericius (morph I)	AS8034	SMNHTAU	Noa Shenkar	MW363031
Stolidobranchia	Halocynthia spinosa	AS25497	SMNHTAU	Noa Shenkar	equal to HF548558
Stolidobranchia	Herdmania momus	-	SMNHTAU	Noa Shenkar	equal to FN296153
Stolidobranchia	Polycarpa mytiligera	AS25499	SMNHTAU	Noa Shenkar	equal to HF548556
Stolidobranchia	Pyura gangelion	AS25498	SMNHTAU	Noa Shenkar	equal to HF548557
SMNHTAU = Steinhardt Museum of Natural History Tel-Aviv University
FLMNH = Florida Museum of Natural History
QM = Queensland Museum

### Sheet: Sup_TableS4
Supplementary Table S4
Previously published COI sequences of Botryllinae and Symplegma included in the alignment and phylogenetic analyses.
Species	Isolate or Haplotype	Accession number	bp	Notes
Botrylloides giganteus, Taranto, IT	VI-IT	HF548554	14323	mt genome with complete COI
Botrylloides giganteus, California, USA	PE-CA	HG931922	14323	mt genome with complete COI; nuclear genome sequencing project
Botrylloides leachii, isolate BA_TR, Taranto, IT *	BA_TR	HG931921	14408	mt genome with complete COI
Botrylloides leachii, isolate L2-VE, Venice, IT *	L2-VE	HF548553	14408	mt genome with complete COI
Botrylloides niger, TAU:AS25496, IL	IL	HF548559	14427	mt genome with complete COI
Botryllus schlosseri clade A, Venice, IT	VE	FM177702	14945	mt genome with complete COI
Botryllus schlosseri clade A, Taranto, IT	TR	HF548550	14932	mt genome with complete COI
Botryllus schlosseri clade A, California, USA	sc6ab	HF548551	14928	mt genome with complete COI
Botryllus schlosseri clade A, Els Alfacs, ES	EA	HG931923	14934	mt genome with complete COI
Botryllus schlosseri clade B	HU	DQ340219	524
Botryllus schlosseri clade C	i45	FJ528642	672
Botryllus schlosseri clade C	HM	DQ340214	524
Botryllus schlosseri clade C	HT	DQ340218	524
Botryllus schlosseri clade E = Botryllus gaiae, IT	BT2	LR745518	14890	mt genome with complete COI
Botrylloides violaceus, Venice, IT	IT	HF548552	14357	mt genome with complete COI
Symplegma brakenhielmi		LS992554	834
Symplegma reptans		LS992553	850
*: based on (Viard et al., 2019), all published COI sequences of B. leachii should actually belong to Botrylloides diegensis. Waiting for confirmation by further combined morphological/molecular analyses, here we use the original taxonomic assignment to B. leachii.
